# Revisiting p53:Sirt1 interaction in the light of controlling p53 acetylation levels

**DOI:** 10.64898/2026.01.19.700258

**Authors:** Vishnupriya Pandey, Frank Hause, Claudio Iacobucci, Christian H. Ihling, Christian Tueting, Panagiotis L. Kastritis, Christian Arlt, Andrea Sinz

## Abstract

The NAD^+^-dependent deacetylase sirtuin 1 (Sirt1) is known to regulate the tumor suppressor p53 via deacetylation, but the structural basis of the protein-protein interaction between full-length p53 and Sirt1 has so far remained elusive. We apply an integrated approach, combining structural mass spectrometry (MS) with data-driven molecular docking, to study the interaction between human p53 and Sirt1. Sirt1 was found to bind exclusively to acetylated p53 forming complexes with a 1:1 stoichiometry, irrespectively of p53’s oligomeric state. The lysine residue at position 582 (K582) in p53 was identified as predominant acetylation site showing a selective Sirt1-dependent deacetylation at this position. Cross-linking mass spectrometry (XL-MS) provided valuable distance constraints between p53 and Sirt1. Specifically, cross-links created between p53-K382 / Sirt1-K427 and p53-K120 / Sirt1-K622 give hints on a highly flexible interface. Molecular docking was conducted based on the distance constraints imposed by the cross-links, positioning Sirt1 at the DNA-binding and tetramerization domains of p53. This gives a rationale for a steric exclusion of additional Sirt1 molecules binding to p53. We present the first structural model of the full-length p53:Sirt1 (1:1) complex, establishing a mechanistic framework that links p53 activity to its Sirt1-controlled acetylation status.
